# Myosin VI controls localization of Golgi satellites at active presynaptic boutons

**DOI:** 10.1101/2024.05.08.593268

**Authors:** Nathalie Hertrich, Nathanael Doil, Anja Konietzny, Marina Mikhaylova

**Author notes:** **Conflict of interest:** The authors declare no competing financial interests.

## Abstract

Neurons, as long-living non-dividing cells with complex morphology, depend on highly elaborate secretory trafficking system which ensures the constant delivery, removal and recycling of proteins and membranes. Previously, we have shown that simplified Golgi-related structures called Golgi satellites (GS), distinct from the somatic Golgi complex, are present in dendrites of primary hippocampal neurons and are involved in glycosylation and local forward trafficking of membrane proteins. However, whether GS are also targeted to axons of principal neurons have not been explored. Here, we investigate the subcellular distribution of GS in adult hippocampal neurons and discover that mobile and stationary GS are present along the entire axonal length, extending to the distal tips of the growth cone. Live imaging experiments revealed that neuronal firing modulates the switch between long range transport mediated by kinesin and dynein and stalling. We found that GS frequently pause or stop at pre-synaptic sites in activity-dependent manner. This behavior depends on the actin cytoskeleton and the actin-based motor protein myosin VI. Overall, our study demonstrates that neuronal activity can dynamically regulate the positioning of GS in the axon, shedding light on the intricate mechanisms underlying organelle trafficking in neurons.

**Significance statement:** Our study unveils the presence and dynamic behavior of Golgi satellites (GS), specialized organelles implicated in glycosylation and membrane protein trafficking, within axons of adult neurons. We found that mobile and stationary GS are present throughout the axonal length, including distal growth cone regions. GS are transported bidirectionally and their preferential pausing at presynaptic sites is regulated by neuronal firing. GS positioning at presynaptic boutons relies on the actin cytoskeleton and the myosin VI motor protein. This work elucidates how neuronal activity modulates GS distribution, shedding light on fundamental mechanisms of organelle trafficking in neurons.
