## Supplementary material for "Myosin VI controls localization of Golgi satellites at active presynaptic boutons": Reagents and resources

### Sheet: Sheet1
REAGENT or RESOURCE	Source	Application and Dilution	Identifier
Antibodies
anti-AnkyrinG (ms)	EMD Millipore	1:500	clone N106/36
anti-GFP-Atto-488 (camelid sdAb)	NanoTag	1:500-1:250	Clone 1H1/1B2
anti-bassoon (gp)	SySy	1:1000	Lot: 141004
Anti-MAP2 (ms)	Sigma	1:500	clone HM-2
Anti-MAP2 (chick)	Synaptic Systems	1:500	Charge 1-13
Anti-synaptotagmin1- Oyster-650 (ms)	sysy	1:100	105311C5
anti mouse HRP	Jackson ImmunoResearch	1:10000	RRID:AB_2340296
anti-chicken igY H&L (goat)-Alexa-Fluor-405	Abcam	1:500	Lot: GR3291041-3
anti-guinea pig (goat)-Alexa488	Invitrogen	1:500	Lot: 2087691
anti-guinea pig IgG H&L (goat)-Alexa-405	Abcam	1:500	Lot: GR3440099-1
anti-guinea pig(goat)-Abberior Star 635	Abberior	1:500	Lot: 18032019HP
anti-guinea pig(goat)-Alexa568Invitrogen	Invitrogen	1:500	A11075
anti-mouse (goat)-abberior Star 580	Abberior	1:500	LOT 20510PK-1
anti-mouse (goat)-Alexa-405	Abcam	1:500	GR3204627-3
anti-mouse (goat)-Alexa-568	Life Technologies	1:500	Lot: 2216598
Anti-mouse (goat)-Alexa647	Life Technologies	1:500	Lot: 2229182
Bacterial Strains
E. coli XL10Gold	Agilent		Cat#200314
Chemicals, Pharmalogicals
Latrunculine	Tocris	5 µM	3973
Halo Tag Dye JF 646	Promega	200 µM	GA112A
Lipofectamine 2000	Invitrogen	1:2 (DNA:Lipo)	Cat#11668027
Critical Commercial Assays
Anti-GFP-beads
pico WB detection
Experimental Models: Cell Lines
HEK293T	DSMZ		#ACC635
Experimental Models: Organisms/Strains
Rat: Wistar Unilever	Envigo		HsdCpb:WU
Software and Algorithms
(Fiji is just) ImageJ Versions 1.49v & 1.53b	[15]		http://fiji.sc/; RRID:SCR_002285
Prism v.9.1	GraphPad		https://www.graphpad.com/scientific-software/prism/
DNA constructs
Backbone	Promoter	Insert	Source
pAAV	synapsin	empty	gift from Thomas Oertner
pAAV	synapsin	St3ga5l-GFP	This study insert from (Mikhaylova et.al 2016)
pGFP-C1	CMV	GFP	Clontech
mEmerald	CMV	Myosin VI C-terminal domain (dominant negative)	(van Bommel et. al 2019)
pAAV	synapsin	GFP-Myosin VI C-terminal domain; CTD (3177-3789) dominant negative	(van Bommel et. al 2019)
pORANGE	U6	pOrange Actb KI #2-TagRFP	This study
pAAV	synapsin	PSD95-FingR-mRuby2-DTE	This study
pAAV	synapsin	mRuby3	gift from Thomas Oertner
pAAV	synapsin	St3ga5l-Halo	This study
pAAV	beta-actin	actin-mRFP	(van Bommel et. al 2019)
